# The LC3B FRET biosensor monitors the modes of action of ATG4B during autophagy in living cells

**DOI:** 10.1101/2022.05.06.490917

**Authors:** Elif Begüm Gökerküçük, Angélique Chéron, Marc Tramier, Giulia Bertolin

## Abstract

Although several mechanisms of autophagy have been dissected in the last decade, following this pathway in real time remains challenging. Among the early events leading to its activation, the ATG4B protease primes the key autophagy player LC3B. Given the lack of reporters to follow this event in living cells, we developed a Förster’s Resonance Energy Transfer (FRET) biosensor responding to the priming of LC3B by ATG4B. The biosensor was generated by flanking LC3B within a pH-resistant donor-acceptor FRET pair, Aquamarine/tdLanYFP. We here showed that the biosensor has a dual readout. First, FRET indicates the priming of LC3B by ATG4B and the resolution of the FRET image allows to characterize the spatial heterogeneity of the priming activity. Second, quantifying the number of Aquamarine-LC3B puncta determines the degree of autophagy activation. We then showed that there are pools of unprimed LC3B upon *ATG4B* downregulation, and that the priming of the biosensor is abolished in *ATG4B* knockout cells. The lack of priming can be rescued with the wild-type ATG4B or with the partially active W142A mutant, but not with the catalytically dead C74S mutant. Moreover, we screened for commercially-available ATG4B inhibitors, and we illustrated their differential mode of action by implementing a spatially-resolved, broad-to-sensitive analysis pipeline combining FRET and the quantification of autophagic puncta. Finally, we uncovered the CDK1-dependent regulation of the ATG4B-LC3B axis at mitosis. Therefore, the LC3B FRET biosensor paves the way for a highly-quantitative monitoring of the ATG4B activity in living cells and in real time, with unprecedented spatiotemporal resolution.
