## Supplementary Table 1 for "The LC3B FRET biosensor monitors the modes of action of ATG4B during autophagy in living cells"

### Sheet: Sheet1
	Table S1: List of plasmids used in this study.
	Plasmid	Cloning sites	Remarks	Primers for mutagenesis (5' to 3'): sense	Primers for mutagenes (5' to 3'): anti-sense
	pcDNA 3.1		Purchased from Thermo Fisher Scientific.
	pCMV Aquamarine N1		Kind gift from F. Merola, Université Paris-Saclay, France
	pCMV Aquamarine C1		Kind gift from F. Merola, Université Paris-Saclay, France
	pE tdLanYFP N1		Kind gift from F. Merola, Université Paris-Saclay, France
	pCMV Aquamarine-tdLanYFP tandem		Kind gift from F. Merola, Université Paris-Saclay, France
	pcDNA 3.1 mCherry-hLC3B		Addgene plasmid #40827. Depositing lab: David Rubinsztein.
	pCMV Aquamarine-proLC3B	BglII/EcoRI	pCMV Aquamarine C1 was used as a backbone vector. proLC3B insert was subcloned from pcDNA 3.1 mCherry-hLC3B.
	pCMV proLC3B-tdLanYFP	BglII/NotI	pE tdLanYFP N1 was used as a backbone vector. proLC3B insert was subcloned from pcDNA 3.1 mCherry-hLC3B (Addgene plasmid #40827).
	pCMV Aquamarine-proLC3B-tdLanYFP	BglII/EcoRI	pCMV Aquamarine-tdLanYFP tandem was used as a backbone vector. proLC3B was inserted by subcloning it from pcDNA 3.1 mCherry-hLC3B.
	pCMV Aquamarine-proLC3B G120A		Obtained from pCMV Aquamarine-proLC3B	cactgacaatttcatcgcgaacgtctcctggga	tcccaggagacgttcgcgatgaaattgtcagtg
	pCMV Aquamarine-proLC3B G120A-tdLanYFP		Obtained from pCMV Aquamarine-proLC3B-tdLanYFP	cactgacaatttcatcgcgaacgtctcctggga	tcccaggagacgttcgcgatgaaattgtcagtg
	pGEX GST-ATG4B		Kind gift from R. Ketteler, LMCB, UCL, United Kingdom.
	pCMV WT ATG4B	NheI/EcoRI	pcDNA 3.1 was used as a backbone vector. Insert WT ATG4B was subcloned from pGEX GST-ATG4B.
	pCMV ATG4B C74S		Obtained from pCMV WT ATG4B	ccgcagcatgctgccccagcctg	caggctggggcagcatgctgcgg
	pCMV ATG4B W142A		Obtained from pCMV WT ATG4B	gtgttgggcccgtacgcctggcctatggactt	aagtccataggccaggcgtacgggcccaacac
	pCMV AURKA-Aquamarine	EcoRI/BamHI	pCMV Aquamarine N1 was used as a backbone vector. AURKA insert was subcloned from Addgene plasmid #99878. Vector originally published in Bousmah et al, 2021 (DOI: 10.1021/acssensors.1c00874).
	pCMV tdLanYFP-AURKA-Aquamarine	XhoI/HindIII	pCMV AURKA-Aquamarine was used as a backbone vector. tdLanYFP insert was subcloned from pCMV Aquamarine-tdLanYFP tandem. Vector originally published in Bousmah et al, 2021 (DOI: 10.1021/acssensors.1c00874).
	Table listing the source of each plasmid with the cloning sites and the primers for mutagenesis, if applicable.
